# Revisiting a classic hybrid zone: rapid movement of the northern flicker hybrid zone in contemporary times

**DOI:** 10.1101/2021.08.16.456504

**Authors:** Stepfanie M. Aguillon, Vanya G. Rohwer

**Affiliations:** Department of Ecology and Evolutionary Biology, Cornell University, Ithaca, NY 14853; Fuller Evolutionary Biology Program, Cornell Lab of Ornithology, Ithaca, NY 14850; Cornell University Museum of Vertebrates, Ithaca, NY 14850

## Abstract

Natural hybrid zones have provided important insights into the evolutionary process, and their geographic stability/instability over time can help to disentangle the underlying biological processes that maintain them. Here, we leverage replicated sampling of an identical transect across the hybrid zone between yellow-shafted and red-shafted flickers in the Great Plains to assess its stability over ∼60 years (1955-1957 to 2016-2018). We identify a ∼73 km westward shift in the hybrid zone center towards the range of the red-shafted flicker, but find no associated changes in width over our sampling period. In fact, the hybrid zone remains remarkably narrow, suggesting some kind of selective pressure maintains the zone. By comparing to previous work in the same geographic region, it appears likely that the movement in the hybrid zone has occurred rapidly in the years since the early 1980s. This recent, rapid movement may be related to changes in climate or land management practices that have allowed asymmetric westward movement of yellow-shafted flickers into the Great Plains.
