## Supplementary material for "Revisiting a classic hybrid zone: rapid movement of the northern flicker hybrid zone in contemporary times": Table S2

### Sheet: Table S2
Sample ID	Year	County	State	Latitude	Longitude	Sampling Period	Locality ID	Locality Name	Sex	Crown	Ear coverts	Malar stripe	Nuchal patch	Shaft	Throat	Hybrid index
6143	1930	Catron	New Mexico			photos only	0	Allopatric RSFL	Male	4	4	4	4	4	4	1
6151	1918	Boulder	Colorado	39.9895	-105.23	photos only	0	Allopatric RSFL	Female	4	4	NA	4	4	4	1
6156	1938		Coahuila, Mexico			photos only	0	Allopatric RSFL	Male	4	4	4	4	4	4	1
24648	1953	Comanche	Oklahoma	34.6807	-98.5103	photos only	0	Allopatric RSFL	Male	4	4	4	4	4	4	1
27344	1956	El Paso	Texas			photos only	0	Allopatric RSFL	Female	4	4	NA	4	4	4	1
48643	1998	Alameda	California			photos only	0	Allopatric RSFL	Male	4	4	4	4	4	4	1
57207	2015	King	Washington	47.6062	-122.332	photos only	0	Allopatric RSFL	Female	4	4	NA	4	4	4	1
58944	2015	King	Washington	47.6062	-122.332	photos only	0	Allopatric RSFL	Male	4	4	4	4	4	4	1
58063	2018	Larimer	Colorado	40.8775	-105.459	contemporary	1	Western	Male	4	4	4	4	3	4	0.958333
58066	2018	Larimer	Colorado	40.9534	-105.519	contemporary	1	Western	Male	4	4	4	4	4	3	0.958333
58077	2018	Larimer	Colorado	40.9282	-105.53	contemporary	1	Western	Male	4	4	4	4	4	4	1
58078	2018	Larimer	Colorado	40.9728	-105.526	contemporary	1	Western	Male	4	4	4	1	4	4	0.875
1833-36503	2016	Larimer	Colorado	40.6833	-105.551	contemporary	1	Western	Male	4	3	4	4	4	4	0.958333
28110	1956	Weld	Colorado	40.3466	-104.823	historic	2	Greeley	Male	4	4	4	4	4	4	1
28111	1956	Weld	Colorado	40.3466	-104.823	historic	2	Greeley	Female	4	4	NA	3	4	3	0.9
28112	1956	Weld	Colorado	40.3466	-104.823	historic	2	Greeley	Male	4	4	4	4	4	4	1
28113	1956	Weld	Colorado	40.3466	-104.823	historic	2	Greeley	Female	4	4	NA	4	4	3	0.95
28116	1956	Weld	Colorado	40.3466	-104.823	historic	2	Greeley	Male	4	4	4	4	4	4	1
28123	1956	Weld	Colorado	40.3466	-104.823	historic	2	Greeley	Female	4	2	NA	4	4	3	0.85
28125	1956	Weld	Colorado	40.3466	-104.823	historic	2	Greeley	Male	4	4	4	4	4	3	0.958333
28127	1956	Weld	Colorado	40.3466	-104.823	historic	2	Greeley	Male	4	3	4	3	2	2	0.75
28128	1956	Weld	Colorado	40.3466	-104.823	historic	2	Greeley	Male	4	1	3	3	4	2	0.708333
28129	1956	Weld	Colorado	40.3466	-104.823	historic	2	Greeley	Female	4	0	NA	4	4	1	0.65
28132	1956	Weld	Colorado	40.3466	-104.823	historic	2	Greeley	Male	3	2	4	4	3	2	0.75
28133	1956	Weld	Colorado	40.3466	-104.823	historic	2	Greeley	Female	3	4	NA	4	4	3	0.9
28136	1956	Weld	Colorado	40.3466	-104.823	historic	2	Greeley	Male	4	4	4	4	4	4	1
28139	1956	Weld	Colorado	40.3466	-104.823	historic	2	Greeley	Female	4	4	NA	4	3	3	0.9
28140	1956	Weld	Colorado	40.3466	-104.823	historic	2	Greeley	Male	4	4	4	4	1	4	0.875
57967	2017	Weld	Colorado	40.3946	-104.493	contemporary	3	Kersey	Male	1	4	3	0	1	4	0.541667
58062	2018	Weld	Colorado	40.3673	-104.441	contemporary	3	Kersey	Male	4	4	4	4	4	4	1
58070	2018	Weld	Colorado	40.3673	-104.441	contemporary	3	Kersey	Male	4	4	4	0	1	4	0.708333
58071	2018	Weld	Colorado	40.3673	-104.441	contemporary	3	Kersey	Male	3	4	4	3	2	4	0.833333
58075	2018	Weld	Colorado	40.3673	-104.441	contemporary	3	Kersey	Female	4	4	NA	4	4	4	1
58076	2018	Weld	Colorado	40.3673	-104.441	contemporary	3	Kersey	Female	0	3	NA	1	0	4	0.4
58089	2018	Weld	Colorado	40.3673	-104.441	contemporary	3	Kersey	Male	1	3	4	2	4	3	0.708333
58149	2018	Weld	Colorado	40.3673	-104.441	contemporary	3	Kersey	Male	3	0	4	0	4	0	0.458333
58150	2018	Weld	Colorado	40.3673	-104.441	contemporary	3	Kersey	Male	2	2	2	3	4	3	0.666667
58151	2018	Weld	Colorado	40.3673	-104.441	contemporary	3	Kersey	Female	1	0	NA	1	1	1	0.2
58152	2018	Weld	Colorado	40.3673	-104.441	contemporary	3	Kersey	Male	4	4	4	4	4	4	1
58153	2018	Weld	Colorado	40.3673	-104.441	contemporary	3	Kersey	Male	4	4	4	4	1	4	0.875
58154	2018	Weld	Colorado	40.3673	-104.441	contemporary	3	Kersey	Male	4	2	2	4	2	4	0.75
28085	1956	Morgan	Colorado	40.3509	-104.061	historic	4	Orchard	Male	4	2	NA	3	4	4	NA
28086	1956	Morgan	Colorado	40.3509	-104.061	historic	4	Orchard	Female	4	3	NA	4	4	3	0.9
28095	1956	Morgan	Colorado	40.3509	-104.061	historic	4	Orchard	Male	4	4	4	3	4	3	0.916667
28103	1956	Morgan	Colorado	40.3509	-104.061	historic	4	Orchard	Male	3	2	4	2	4	3	0.75
28104	1956	Morgan	Colorado	40.3509	-104.061	historic	4	Orchard	Female	4	2	NA	4	2	3	0.75
28105	1956	Morgan	Colorado	40.3509	-104.061	historic	4	Orchard	Male	4	3	4	4	2	3	0.833333
28106	1956	Morgan	Colorado	40.3509	-104.061	historic	4	Orchard	Male	3	0	2	0	1	0	0.25
28109	1956	Morgan	Colorado	40.3509	-104.061	historic	4	Orchard	Male	4	3	3	4	3	3	0.833333
1803-25408	2016	Morgan	Colorado	40.3556	-104.097	contemporary	4	Orchard	Female	2	2	NA	4	2	3	0.65
1833-36502	2016	Morgan	Colorado	40.3556	-104.097	contemporary	4	Orchard	Male	1	2	3	1	4	3	0.583333
28087	1956	Morgan	Colorado	40.268	-103.941	historic	5	W Fort Morgan	Male	3	3	4	4	4	3	0.875
28090	1956	Morgan	Colorado	40.268	-103.941	historic	5	W Fort Morgan	Female	4	2	NA	4	4	3	0.85
28091	1956	Morgan	Colorado	40.268	-103.941	historic	5	W Fort Morgan	Female	4	3	NA	4	4	3	0.9
28097	1956	Morgan	Colorado	40.268	-103.941	historic	5	W Fort Morgan	Male	4	2	2	NA	2	3	NA
28098	1956	Morgan	Colorado	40.268	-103.941	historic	5	W Fort Morgan	Male	3	2	4	4	4	3	0.833333
28099	1956	Morgan	Colorado	40.268	-103.941	historic	5	W Fort Morgan	Female	4	3	NA	4	4	3	0.9
28100	1956	Morgan	Colorado	40.268	-103.941	historic	5	W Fort Morgan	Male	4	3	4	3	4	3	0.875
28101	1956	Morgan	Colorado	40.268	-103.941	historic	5	W Fort Morgan	Male	4	3	3	4	2	3	0.791667
28102	1956	Morgan	Colorado	40.268	-103.941	historic	5	W Fort Morgan	Female	4	3	NA	4	4	4	0.95
28107	1956	Morgan	Colorado	40.268	-103.941	historic	5	W Fort Morgan	Male	3	0	4	3	2	0	0.5
28108	1956	Morgan	Colorado	40.268	-103.941	historic	5	W Fort Morgan	Female	4	2	NA	4	2	3	0.75
56726	2016	Scotts Bluff	Nebraska	41.9672	-103.931	contemporary	6	Morrill	Male	0	0	1	0	4	0	0.208333
56727	2016	Scotts Bluff	Nebraska	41.9672	-103.931	contemporary	6	Morrill	Male	4	2	4	3	4	3	0.833333
56736	2016	Scotts Bluff	Nebraska	41.9672	-103.931	contemporary	6	Morrill	Male	4	4	4	3	2	4	0.875
58064	2018	Scotts Bluff	Nebraska	41.9365	-103.904	contemporary	6	Morrill	Female	2	2	NA	4	0	4	0.6
57987	2017	Morgan	Colorado	40.2825	-103.703	contemporary	7	E Fort Morgan	Male	0	0	0	0	0	0	0
57988	2017	Morgan	Colorado	40.2825	-103.703	contemporary	7	E Fort Morgan	Male	1	3	2	0	1	4	0.458333
58079	2018	Morgan	Colorado	40.2825	-103.703	contemporary	7	E Fort Morgan	Male	2	3	3	0	0	2	0.416667
58080	2018	Morgan	Colorado	40.2825	-103.703	contemporary	7	E Fort Morgan	Male	3	4	2	1	3	4	0.708333
58081	2018	Morgan	Colorado	40.2825	-103.703	contemporary	7	E Fort Morgan	Female	0	0	NA	0	0	0	0
58082	2018	Morgan	Colorado	40.2825	-103.703	contemporary	7	E Fort Morgan	Female	0	0	NA	0	0	0	0
58088	2018	Morgan	Colorado	40.2825	-103.703	contemporary	7	E Fort Morgan	Male	0	2	1	0	0	2	0.208333
58094	2018	Morgan	Colorado	40.2825	-103.703	contemporary	7	E Fort Morgan	Female	0	0	NA	0	1	2	0.15
58097	2018	Morgan	Colorado	40.2825	-103.703	contemporary	7	E Fort Morgan	Male	0	0	1	1	1	0	0.125
57642	2017	Morgan	Colorado	40.3298	-103.567	contemporary	8	Brush	Female	0	0	NA	1	1	3	0.25
58060	2018	Morgan	Colorado	40.3222	-103.601	contemporary	8	Brush	Female	1	0	NA	4	0	0	0.25
58083	2018	Morgan	Colorado	40.3298	-103.567	contemporary	8	Brush	Male	2	1	1	0	0	3	0.291667
58067	2018	Scotts Bluff	Nebraska	41.8985	-103.428	contemporary	9	Minatare	Male	0	0	2	0	0	2	0.166667
58068	2018	Scotts Bluff	Nebraska	41.8985	-103.428	contemporary	9	Minatare	Male	0	4	3	3	0	4	0.583333
58069	2018	Scotts Bluff	Nebraska	41.8985	-103.428	contemporary	9	Minatare	Male	0	4	4	0	1	3	0.5
58074	2018	Morgan	Colorado	40.4048	-103.392	contemporary	10	Merino	Male	0	0	3	0	0	2	0.208333
58090	2018	Morgan	Colorado	40.4048	-103.392	contemporary	10	Merino	Male	1	2	1	0	0	3	0.291667
56724	2016	Morrill	Nebraska	41.6895	-103.168	contemporary	11	Bridgeport	Male	0	0	2	0	1	0	0.125
56725	2016	Morrill	Nebraska	41.6895	-103.168	contemporary	11	Bridgeport	Male	0	0	1	0	1	0	0.0833333
56734	2016	Morrill	Nebraska	41.6895	-103.168	contemporary	11	Bridgeport	Female	4	0	NA	3	0	3	0.5
28072	1956	Logan	Colorado	40.8537	-102.707	historic	12	Crook	Male	0	0	0	0	0	0	0
28073	1956	Logan	Colorado	40.8537	-102.707	historic	12	Crook	Female	1	0	NA	0	0	0	0.05
28075	1956	Logan	Colorado	40.8537	-102.707	historic	12	Crook	Male	3	0	1	3	3	0	0.416667
28076	1956	Logan	Colorado	40.8537	-102.707	historic	12	Crook	Female	2	2	NA	3	4	2	0.65
28077	1956	Logan	Colorado	40.8537	-102.707	historic	12	Crook	Female	3	1	NA	4	1	3	0.6
28078	1956	Logan	Colorado	40.8537	-102.707	historic	12	Crook	Female	1	0	NA	4	1	2	0.4
28079	1956	Logan	Colorado	40.8537	-102.707	historic	12	Crook	Male	1	1	3	0	4	3	0.5
28080	1956	Logan	Colorado	40.8537	-102.707	historic	12	Crook	Male	4	4	4	4	4	4	1
28084	1956	Logan	Colorado	40.8537	-102.707	historic	12	Crook	Female	2	3	NA	4	4	3	0.8
57607	2017	Logan	Colorado	40.8389	-102.812	contemporary	12	Crook	Female	0	0	NA	0	0	1	0.05
57608	2017	Logan	Colorado	40.8389	-102.812	contemporary	12	Crook	Female	2	0	NA	4	1	0	0.35
57609	2017	Logan	Colorado	40.8389	-102.812	contemporary	12	Crook	Male	0	0	1	0	1	0	0.0833333
57610	2017	Logan	Colorado	40.8389	-102.812	contemporary	12	Crook	Female	3	0	NA	4	4	0	0.55
57986	2017	Logan	Colorado	40.8389	-102.812	contemporary	12	Crook	Female	0	0	NA	0	1	2	0.15
58059	2018	Logan	Colorado	40.8389	-102.812	contemporary	12	Crook	Female	0	0	NA	0	0	0	0
58061	2018	Logan	Colorado	40.8389	-102.812	contemporary	12	Crook	Male	0	0	0	0	0	0	0
58072	2018	Logan	Colorado	40.8389	-102.812	contemporary	12	Crook	Male	0	0	0	0	0	2	0.0833333
58073	2018	Logan	Colorado	40.8389	-102.812	contemporary	12	Crook	Female	0	0	NA	0	0	0	0
58084	2018	Logan	Colorado	40.8389	-102.812	contemporary	12	Crook	Male	2	0	0	0	1	1	0.166667
58085	2018	Logan	Colorado	40.8389	-102.812	contemporary	12	Crook	Female	1	1	NA	3	2	2	0.45
58086	2018	Logan	Colorado	40.8389	-102.812	contemporary	12	Crook	Female	0	0	NA	0	0	0	0
58087	2018	Logan	Colorado	40.8389	-102.812	contemporary	12	Crook	Male	0	0	0	0	0	1	0.0416667
58092	2018	Logan	Colorado	40.8389	-102.812	contemporary	12	Crook	Male	1	0	1	0	0	0	0.0833333
58093	2018	Logan	Colorado	40.8389	-102.812	contemporary	12	Crook	Female	0	0	NA	0	0	1	0.05
58065	2018	Garden	Nebraska	41.4499	-102.531	contemporary	13	Lisco	Male	0	0	0	0	0	2	0.0833333
58148	2018	Garden	Nebraska	41.4499	-102.531	contemporary	13	Lisco	Male	4	0	4	2	4	1	0.625
1803-25409	2016	Sedgwick	Colorado	40.933	-102.487	contemporary	14	Sedgwick	Male	1	2	4	1	4	3	0.625
1803-25410	2016	Sedgwick	Colorado	40.933	-102.487	contemporary	14	Sedgwick	Female	1	0	NA	1	2	0	0.2
1833-36504	2016	Sedgwick	Colorado	40.933	-102.487	contemporary	14	Sedgwick	Female	1	1	NA	2	2	3	0.45
28026	1956	Deuel	Nebraska	40.9813	-102.183	historic	15	Big Springs	Female	3	0	NA	0	0	0	0.15
28027	1956	Deuel	Nebraska	40.9813	-102.183	historic	15	Big Springs	Female	3	0	NA	0	0	0	0.15
28028	1956	Deuel	Nebraska	40.9813	-102.183	historic	15	Big Springs	Male	0	0	0	0	0	0	0
28029	1956	Deuel	Nebraska	40.9813	-102.183	historic	15	Big Springs	Male	0	0	0	0	0	3	0.125
28030	1956	Deuel	Nebraska	40.9813	-102.183	historic	15	Big Springs	Male	1	2	1	1	0	3	0.333333
28031	1956	Deuel	Nebraska	40.9813	-102.183	historic	15	Big Springs	Male	1	0	1	NA	0	0	NA
28032	1956	Deuel	Nebraska	40.9813	-102.183	historic	15	Big Springs	Male	1	0	0	2	0	0	0.125
28033	1956	Deuel	Nebraska	40.9813	-102.183	historic	15	Big Springs	Female	1	0	NA	0	0	0	0.05
56722	2016	Deuel	Nebraska	41.0424	-102.137	contemporary	15	Big Springs	Male	0	0	0	0	0	0	0
57686	2017	Deuel	Nebraska	41.0424	-102.137	contemporary	15	Big Springs	Male	0	0	0	0	2	0	0.0833333
56728	2016	Keith	Nebraska	41.2977	-102.027	contemporary	16	Lewellen	Male	0	0	1	0	0	0	0.0416667
56737	2016	Keith	Nebraska	41.2977	-102.027	contemporary	16	Lewellen	Male	0	0	0	0	0	0	0
58091	2018	Keith	Nebraska	41.3017	-102.013	contemporary	16	Lewellen	Male	0	0	0	0	0	2	0.0833333
58095	2018	Keith	Nebraska	41.3017	-102.013	contemporary	16	Lewellen	Male	0	0	1	0	0	0	0.0416667
58096	2018	Keith	Nebraska	41.3017	-102.013	contemporary	16	Lewellen	Female	0	0	NA	0	0	0	0
58146	2018	Keith	Nebraska	41.3017	-102.013	contemporary	16	Lewellen	Female	1	0	NA	0	0	0	0.05
58147	2018	Keith	Nebraska	41.3017	-102.013	contemporary	16	Lewellen	Male	0	0	0	0	0	0	0
1803-25403	2016	Keith	Nebraska	41.2983	-102.052	contemporary	16	Lewellen	Male	0	0	1	1	0	1	0.125
1803-25404	2016	Keith	Nebraska	41.2983	-102.052	contemporary	16	Lewellen	Male	2	0	1	0	0	0	0.125
1803-25405	2016	Keith	Nebraska	41.2983	-102.052	contemporary	16	Lewellen	Male	0	0	0	1	0	0	0.0416667
1803-25401	2016	Keith	Nebraska	41.2281	-101.743	contemporary	17	Ogallala	Male	0	0	0	0	0	0	0
1803-25402	2016	Keith	Nebraska	41.2281	-101.743	contemporary	17	Ogallala	Male	0	0	0	0	0	0	0
1833-36501	2016	Keith	Nebraska	41.2281	-101.743	contemporary	17	Ogallala	Male	0	0	0	0	0	0	0
28036	1956	Lincoln	Nebraska	41.1443	-101.113	historic	18	Sutherland	Male	2	3	4	3	4	4	0.833333
28037	1956	Lincoln	Nebraska	41.1443	-101.113	historic	18	Sutherland	Female	0	0	NA	0	0	0	0
28038	1956	Lincoln	Nebraska	41.1443	-101.113	historic	18	Sutherland	Male	0	0	0	2	0	0	0.0833333
28040	1956	Lincoln	Nebraska	41.1443	-101.113	historic	18	Sutherland	Male	1	0	0	0	0	0	0.0416667
28041	1956	Lincoln	Nebraska	41.1443	-101.113	historic	18	Sutherland	Male	NA	0	0	0	0	0	NA
28048	1956	Lincoln	Nebraska	41.1445	-101.127	historic	18	Sutherland	Male	NA	0	0	0	0	0	NA
28049	1957	Lincoln	Nebraska	41.1445	-101.127	historic	18	Sutherland	Male	0	0	0	0	0	2	0.0833333
28050	1957	Lincoln	Nebraska	41.1445	-101.127	historic	18	Sutherland	Male	0	0	0	0	0	0	0
28051	1957	Lincoln	Nebraska	41.1445	-101.127	historic	18	Sutherland	Female	0	0	NA	0	0	0	0
28052	1957	Lincoln	Nebraska	41.1445	-101.127	historic	18	Sutherland	Female	0	0	NA	0	0	3	0.15
28053	1957	Lincoln	Nebraska	41.1445	-101.127	historic	18	Sutherland	Male	0	0	0	0	0	0	0
28054	1957	Lincoln	Nebraska	41.1445	-101.127	historic	18	Sutherland	Female	0	0	NA	0	0	0	0
28055	1957	Lincoln	Nebraska	41.1445	-101.127	historic	18	Sutherland	Female	0	0	NA	0	0	0	0
28056	1957	Lincoln	Nebraska	41.1445	-101.127	historic	18	Sutherland	Female	0	0	NA	0	0	0	0
28057	1957	Lincoln	Nebraska	41.1445	-101.127	historic	18	Sutherland	Male	0	0	0	0	0	0	0
28058	1957	Lincoln	Nebraska	41.1445	-101.127	historic	18	Sutherland	Male	1	0	0	0	0	0	0.0416667
28059	1957	Lincoln	Nebraska	41.1445	-101.127	historic	18	Sutherland	Male	0	0	0	0	0	0	0
28060	1957	Lincoln	Nebraska	41.1445	-101.127	historic	18	Sutherland	Female	0	0	NA	1	0	0	0.05
28061	1957	Lincoln	Nebraska	41.1445	-101.127	historic	18	Sutherland	Female	0	0	NA	0	0	0	0
28062	1957	Lincoln	Nebraska	41.1445	-101.127	historic	18	Sutherland	Male	0	0	0	0	0	1	0.0416667
28063	1957	Lincoln	Nebraska	41.1445	-101.127	historic	18	Sutherland	Male	0	0	0	0	0	0	0
28064	1957	Lincoln	Nebraska	41.1445	-101.127	historic	18	Sutherland	Female	0	0	NA	0	0	0	0
28065	1957	Lincoln	Nebraska	41.1445	-101.127	historic	18	Sutherland	Female	1	0	NA	0	0	0	0.05
28066	1957	Lincoln	Nebraska	41.1445	-101.127	historic	18	Sutherland	Male	0	0	0	0	0	2	0.0833333
28067	1957	Lincoln	Nebraska	41.1445	-101.127	historic	18	Sutherland	Female	1	0	NA	0	0	0	0.05
28068	1957	Lincoln	Nebraska	41.1445	-101.127	historic	18	Sutherland	Male	0	0	0	0	0	0	0
28069	1957	Lincoln	Nebraska	41.1445	-101.127	historic	18	Sutherland	Female	0	0	NA	0	0	0	0
28070	1957	Lincoln	Nebraska	41.1445	-101.127	historic	18	Sutherland	Female	0	0	NA	0	0	0	0
28071	1957	Lincoln	Nebraska	41.1445	-101.127	historic	18	Sutherland	Female	1	0	NA	0	0	0	0.05
56720	2016	Lincoln	Nebraska	41.1496	-101.074	contemporary	18	Sutherland	Male	0	0	0	0	0	0	0
56733	2016	Lincoln	Nebraska	41.1496	-101.074	contemporary	18	Sutherland	Female	0	0	NA	0	0	0	0
57708	2017	Lincoln	Nebraska	41.1496	-101.074	contemporary	18	Sutherland	Male	0	0	0	0	0	0	0
57709	2017	Lincoln	Nebraska	41.1496	-101.074	contemporary	18	Sutherland	Male	0	0	1	1	0	0	0.0833333
57764	2017	Lincoln	Nebraska	41.1496	-101.074	contemporary	18	Sutherland	Female	0	0	NA	0	0	0	0
1803-25406	2016	Lincoln	Nebraska	41.1731	-100.79	contemporary	19	North Platte	Male	0	2	2	0	0	3	0.291667
1803-25407	2016	Lincoln	Nebraska	41.1731	-100.79	contemporary	19	North Platte	Male	0	0	0	0	0	0	0
26115	1955	Thomas	Nebraska	41.9034	-100.31	historic	20	Halsey	Male	3	0	0	0	0	0	0.125
26116	1955	Thomas	Nebraska	41.9034	-100.31	historic	20	Halsey	Female	1	0	NA	0	0	0	0.05
27986	1956	Dawson	Nebraska	40.8996	-100.148	historic	21	Gothenberg	Male	1	0	1	0	0	0	0.0833333
27987	1956	Dawson	Nebraska	40.8996	-100.148	historic	21	Gothenberg	Female	0	0	NA	0	0	0	0
27988	1956	Dawson	Nebraska	40.8996	-100.148	historic	21	Gothenberg	Female	1	0	NA	0	0	0	0.05
27989	1956	Dawson	Nebraska	40.8996	-100.148	historic	21	Gothenberg	Male	1	0	0	0	0	0	0.0416667
27990	1956	Dawson	Nebraska	40.8996	-100.148	historic	21	Gothenberg	Male	0	0	0	0	0	0	0
27991	1956	Dawson	Nebraska	40.8996	-100.148	historic	21	Gothenberg	Female	0	0	NA	0	0	0	0
27992	1956	Dawson	Nebraska	40.8996	-100.148	historic	21	Gothenberg	Female	0	0	NA	0	0	0	0
27993	1956	Dawson	Nebraska	40.8996	-100.148	historic	21	Gothenberg	Female	3	0	NA	0	0	0	0.15
27994	1956	Dawson	Nebraska	40.8996	-100.148	historic	21	Gothenberg	Female	2	0	NA	0	0	0	0.1
27995	1956	Dawson	Nebraska	40.8996	-100.148	historic	21	Gothenberg	Male	0	0	1	0	0	0	0.0416667
27996	1956	Dawson	Nebraska	40.8996	-100.148	historic	21	Gothenberg	Male	2	0	0	0	0	0	0.0833333
27997	1956	Dawson	Nebraska	40.8996	-100.148	historic	21	Gothenberg	Female	0	0	NA	0	0	0	0
27998	1956	Dawson	Nebraska	40.8996	-100.148	historic	21	Gothenberg	Female	1	0	NA	0	0	0	0.05
27999	1956	Dawson	Nebraska	40.8996	-100.148	historic	21	Gothenberg	Male	2	0	1	0	0	0	0.125
28000	1957	Dawson	Nebraska	40.8996	-100.148	historic	21	Gothenberg	Male	0	0	0	0	3	0	0.125
28001	1957	Dawson	Nebraska	40.8996	-100.148	historic	21	Gothenberg	Male	0	0	0	1	0	0	0.0416667
28002	1957	Dawson	Nebraska	40.8996	-100.148	historic	21	Gothenberg	Male	0	0	0	0	0	0	0
28003	1957	Dawson	Nebraska	40.8996	-100.148	historic	21	Gothenberg	Male	3	0	0	0	0	0	0.125
28005	1957	Dawson	Nebraska	40.8996	-100.148	historic	21	Gothenberg	Male	0	0	0	0	0	0	0
28008	1957	Dawson	Nebraska	40.8996	-100.148	historic	21	Gothenberg	Male	0	0	0	1	0	0	0.0416667
28009	1957	Dawson	Nebraska	40.8996	-100.148	historic	21	Gothenberg	Male	0	0	1	0	0	0	0.0416667
28010	1957	Dawson	Nebraska	40.8996	-100.148	historic	21	Gothenberg	Male	0	0	0	0	0	0	0
28011	1957	Dawson	Nebraska	40.8996	-100.148	historic	21	Gothenberg	Male	1	0	0	0	0	0	0.0416667
28012	1957	Dawson	Nebraska	40.8996	-100.148	historic	21	Gothenberg	Male	0	2	0	0	0	3	0.208333
28013	1957	Dawson	Nebraska	40.8996	-100.148	historic	21	Gothenberg	Female	0	0	NA	0	0	0	0
28014	1957	Dawson	Nebraska	40.8996	-100.148	historic	21	Gothenberg	Female	0	0	NA	0	0	0	0
28015	1957	Dawson	Nebraska	40.8996	-100.148	historic	21	Gothenberg	Female	0	0	NA	0	0	0	0
28017	1957	Dawson	Nebraska	40.8996	-100.148	historic	21	Gothenberg	Male	0	0	0	0	0	2	0.0833333
28018	1957	Dawson	Nebraska	40.8996	-100.148	historic	21	Gothenberg	Female	0	0	NA	0	2	0	0.1
28020	1957	Dawson	Nebraska	40.8996	-100.148	historic	21	Gothenberg	Female	2	0	NA	0	0	0	0.1
28021	1957	Dawson	Nebraska	40.8996	-100.148	historic	21	Gothenberg	Male	0	0	0	0	0	0	0
28022	1957	Dawson	Nebraska	40.8996	-100.148	historic	21	Gothenberg	Female	0	0	NA	0	0	1	0.05
28023	1957	Dawson	Nebraska	40.8996	-100.148	historic	21	Gothenberg	Male	0	0	0	0	0	0	0
56718	2016	Lincoln	Nebraska	40.9494	-100.269	contemporary	21	Gothenberg	Male	0	0	0	0	0	0	0
56719	2016	Lincoln	Nebraska	40.9494	-100.269	contemporary	21	Gothenberg	Female	0	0	NA	0	0	0	0
56732	2016	Lincoln	Nebraska	40.9494	-100.269	contemporary	21	Gothenberg	Female	0	0	NA	0	0	0	0
57728	2017	Dawson	Nebraska	40.9494	-100.269	contemporary	21	Gothenberg	Male	0	0	0	0	0	0	0
57729	2017	Dawson	Nebraska	40.9494	-100.269	contemporary	21	Gothenberg	Female	0	0	NA	0	0	0	0
27958	1956	Phelps	Nebraska	40.6865	-99.3378	historic	22	Elm Creek	Male	0	0	0	0	0	0	0
27961	1956	Phelps	Nebraska	40.6865	-99.3378	historic	22	Elm Creek	Female	2	0	NA	0	0	0	0.1
27963	1956	Phelps	Nebraska	40.6865	-99.3378	historic	22	Elm Creek	Male	0	0	0	0	0	0	0
27964	1956	Phelps	Nebraska	40.6865	-99.3378	historic	22	Elm Creek	Male	0	0	1	0	0	0	0.0416667
27965	1956	Phelps	Nebraska	40.6865	-99.3378	historic	22	Elm Creek	Female	0	0	NA	0	0	0	0
27966	1956	Phelps	Nebraska	40.6865	-99.3378	historic	22	Elm Creek	Female	0	0	NA	2	0	0	0.1
27967	1956	Phelps	Nebraska	40.6865	-99.3378	historic	22	Elm Creek	Male	0	0	0	0	0	0	0
27968	1956	Phelps	Nebraska	40.6865	-99.3378	historic	22	Elm Creek	Male	0	0	0	0	0	0	0
27969	1956	Phelps	Nebraska	40.6865	-99.3378	historic	22	Elm Creek	Female	0	0	NA	0	0	0	0
27970	1956	Phelps	Nebraska	40.6865	-99.3378	historic	22	Elm Creek	Male	1	0	0	0	0	0	0.0416667
27971	1956	Phelps	Nebraska	40.6865	-99.3378	historic	22	Elm Creek	Female	0	0	NA	0	0	0	0
27972	1956	Phelps	Nebraska	40.6865	-99.3378	historic	22	Elm Creek	Male	0	0	0	0	0	0	0
27973	1956	Phelps	Nebraska	40.6865	-99.3378	historic	22	Elm Creek	Male	1	0	0	0	0	0	0.0416667
27975	1957	Phelps	Nebraska	40.6865	-99.3378	historic	22	Elm Creek	Male	3	0	0	0	0	0	0.125
27976	1957	Phelps	Nebraska	40.6865	-99.3378	historic	22	Elm Creek	Male	1	0	0	0	0	0	0.0416667
27977	1957	Phelps	Nebraska	40.6865	-99.3378	historic	22	Elm Creek	Female	1	0	NA	1	0	0	0.1
27978	1957	Phelps	Nebraska	40.6865	-99.3378	historic	22	Elm Creek	Female	1	0	NA	0	0	0	0.05
27979	1957	Phelps	Nebraska	40.6865	-99.3378	historic	22	Elm Creek	Male	0	0	0	0	0	0	0
27980	1957	Phelps	Nebraska	40.6865	-99.3378	historic	22	Elm Creek	Female	0	0	NA	0	0	0	0
27981	1957	Phelps	Nebraska	40.6865	-99.3378	historic	22	Elm Creek	Male	3	0	0	0	0	0	0.125
27983	1957	Phelps	Nebraska	40.6865	-99.3378	historic	22	Elm Creek	Female	2	0	NA	0	0	0	0.1
27984	1957	Phelps	Nebraska	40.6865	-99.3378	historic	22	Elm Creek	Male	0	0	1	0	0	0	0.0416667
27985	1957	Phelps	Nebraska	40.6865	-99.3378	historic	22	Elm Creek	Male	0	0	0	0	0	0	0
56717	2016	Buffalo	Nebraska	40.685	-99.391	contemporary	22	Elm Creek	Male	0	0	0	0	0	1	0.0416667
56731	2016	Buffalo	Nebraska	40.685	-99.391	contemporary	22	Elm Creek	Male	0	0	1	0	0	0	0.0416667
56740	2016	Buffalo	Nebraska	40.685	-99.391	contemporary	22	Elm Creek	Female	0	0	NA	0	0	0	0
57669	2017	Buffalo	Nebraska	40.685	-99.391	contemporary	22	Elm Creek	Male	0	0	0	0	0	1	0.0416667
57985	2017	Buffalo	Nebraska	40.685	-99.391	contemporary	22	Elm Creek	Male	0	0	0	0	0	0	0
26119	1955	Loup	Nebraska	41.7563	-99.2824	historic	23	Burwell	Male	0	0	1	0	0	0	0.0416667
26121	1955	Loup	Nebraska	41.7563	-99.2824	historic	23	Burwell	Female	0	0	NA	0	0	0	0
26122	1955	Loup	Nebraska	41.7563	-99.2824	historic	23	Burwell	Male	2	0	0	0	0	0	0.0833333
26123	1955	Loup	Nebraska	41.7563	-99.2824	historic	23	Burwell	Male	0	0	0	0	0	0	0
26126	1955	Loup	Nebraska	41.7563	-99.2824	historic	23	Burwell	Male	0	0	0	0	0	0	0
26129	1955	Loup	Nebraska	41.7563	-99.2824	historic	23	Burwell	Male	2	0	0	0	0	0	0.0833333
26079	1955	Howard	Nebraska	41.1708	-98.4597	historic	24	Grand Island	Female	3	0	NA	0	0	0	0.15
26080	1955	Howard	Nebraska	41.1708	-98.4597	historic	24	Grand Island	Male	0	0	1	0	0	0	0.0416667
26081	1955	Howard	Nebraska	41.1708	-98.4597	historic	24	Grand Island	Female	0	0	NA	0	0	0	0
26082	1955	Howard	Nebraska	41.1708	-98.4597	historic	24	Grand Island	Female	2	0	NA	0	0	0	0.1
26085	1955	Howard	Nebraska	41.1708	-98.4597	historic	24	Grand Island	Female	2	0	NA	0	0	0	0.1
26087	1955	Howard	Nebraska	41.1708	-98.4597	historic	24	Grand Island	Female	2	0	NA	0	0	0	0.1
26088	1955	Greeley	Nebraska	41.4469	-98.7108	historic	24	Grand Island	Male	3	0	0	0	0	0	0.125
26092	1955	Adams	Nebraska	40.4565	-98.3913	historic	24	Grand Island	Male	0	0	0	0	0	0	0
26093	1955	Adams	Nebraska	40.4565	-98.3913	historic	24	Grand Island	Male	2	0	1	0	0	3	0.25
26095	1955	Adams	Nebraska	40.4565	-98.3913	historic	24	Grand Island	Male	1	0	0	0	0	0	0.0416667
26096	1955	Adams	Nebraska	40.4565	-98.3913	historic	24	Grand Island	Male	0	0	0	0	0	0	0
26098	1955	Adams	Nebraska	40.4565	-98.3913	historic	24	Grand Island	Female	3	0	NA	0	0	0	0.15
26139	1955	Hall	Nebraska	40.8266	-98.3856	historic	24	Grand Island	Male	0	0	0	0	0	0	0
26140	1955	Hall	Nebraska	40.8266	-98.3856	historic	24	Grand Island	Female	1	0	NA	0	0	0	0.05
26144	1955	Hall	Nebraska	40.8266	-98.3856	historic	24	Grand Island	Male	0	0	0	0	0	0	0
26145	1955	Hall	Nebraska	40.8266	-98.3856	historic	24	Grand Island	Male	0	0	0	0	0	0	0
26147	1955	Hall	Nebraska	40.8266	-98.3856	historic	24	Grand Island	Female	0	0	NA	0	0	0	0
26149	1955	Hall	Nebraska	40.8266	-98.3856	historic	24	Grand Island	Female	2	0	NA	0	0	0	0.1
26160	1955	Howard	Nebraska	41.1708	-98.4597	historic	24	Grand Island	Male	1	0	0	0	0	3	0.166667
27932	1956	Hall	Nebraska	40.8266	-98.3856	historic	24	Grand Island	Female	2	0	NA	1	0	0	0.15
27933	1956	Hall	Nebraska	40.8266	-98.3856	historic	24	Grand Island	Male	0	0	0	0	0	0	0
27934	1956	Hall	Nebraska	40.8266	-98.3856	historic	24	Grand Island	Male	1	0	0	0	0	0	0.0416667
27935	1956	Hall	Nebraska	40.8266	-98.3856	historic	24	Grand Island	Male	0	0	0	0	0	1	0.0416667
27936	1956	Hall	Nebraska	40.8266	-98.3856	historic	24	Grand Island	Male	0	0	0	0	0	0	0
27937	1956	Hall	Nebraska	40.8266	-98.3856	historic	24	Grand Island	Male	0	0	1	0	0	0	0.0416667
27938	1956	Hall	Nebraska	40.8266	-98.3856	historic	24	Grand Island	Male	0	0	0	0	0	0	0
27939	1956	Hall	Nebraska	40.8266	-98.3856	historic	24	Grand Island	Female	1	0	NA	0	0	0	0.05
27940	1956	Hall	Nebraska	40.8266	-98.3856	historic	24	Grand Island	Male	0	0	0	0	0	0	0
27942	1956	Hall	Nebraska	40.8266	-98.3856	historic	24	Grand Island	Male	0	0	1	0	0	0	0.0416667
27943	1957	Hall	Nebraska	40.8266	-98.3856	historic	24	Grand Island	Female	0	0	NA	0	0	0	0
27944	1957	Hall	Nebraska	40.8266	-98.3856	historic	24	Grand Island	Male	0	0	0	0	0	0	0
27945	1957	Hall	Nebraska	40.8266	-98.3856	historic	24	Grand Island	Male	1	0	0	0	0	0	0.0416667
27946	1957	Hall	Nebraska	40.8266	-98.3856	historic	24	Grand Island	Female	1	0	NA	0	0	0	0.05
27947	1957	Hall	Nebraska	40.8266	-98.3856	historic	24	Grand Island	Female	2	0	NA	0	0	0	0.1
27948	1957	Hall	Nebraska	40.8266	-98.3856	historic	24	Grand Island	Male	0	0	0	0	0	0	0
27949	1957	Hall	Nebraska	40.8266	-98.3856	historic	24	Grand Island	Male	0	0	0	0	0	0	0
27950	1957	Hall	Nebraska	40.8266	-98.3856	historic	24	Grand Island	Male	1	0	0	0	0	0	0.0416667
27951	1957	Hall	Nebraska	40.8266	-98.3856	historic	24	Grand Island	Female	1	0	NA	0	0	0	0.05
27952	1957	Hall	Nebraska	40.8266	-98.3856	historic	24	Grand Island	Female	2	0	NA	0	0	0	0.1
27953	1957	Hall	Nebraska	40.8266	-98.3856	historic	24	Grand Island	Female	0	0	NA	0	0	0	0
27954	1957	Hall	Nebraska	40.8266	-98.3856	historic	24	Grand Island	Female	1	0	NA	0	0	0	0.05
27956	1957	Hall	Nebraska	40.8266	-98.3856	historic	24	Grand Island	Female	2	0	NA	0	0	0	0.1
57697	2017	Hall	Nebraska	40.8143	-98.4267	contemporary	24	Grand Island	Male	0	0	0	0	0	0	0
27891	1956	Polk	Nebraska	41.2759	-97.6863	historic	25	Silver Creek	Male	0	0	0	0	0	0	0
27892	1956	Polk	Nebraska	41.2759	-97.6863	historic	25	Silver Creek	Female	0	0	NA	0	0	0	0
27893	1956	Polk	Nebraska	41.2759	-97.6863	historic	25	Silver Creek	Female	2	0	NA	0	0	0	0.1
27894	1956	Polk	Nebraska	41.2759	-97.6863	historic	25	Silver Creek	Female	1	0	NA	0	0	0	0.05
27895	1956	Polk	Nebraska	41.2759	-97.6863	historic	25	Silver Creek	Female	0	1	NA	0	0	2	0.15
27896	1956	Polk	Nebraska	41.2759	-97.6863	historic	25	Silver Creek	Female	0	0	NA	0	0	0	0
27897	1956	Polk	Nebraska	41.2759	-97.6863	historic	25	Silver Creek	Female	0	0	NA	0	0	0	0
27898	1956	Polk	Nebraska	41.2759	-97.6863	historic	25	Silver Creek	Female	0	0	NA	0	0	0	0
27900	1956	Polk	Nebraska	41.2759	-97.6863	historic	25	Silver Creek	Male	0	0	0	0	0	0	0
27904	1956	Polk	Nebraska	41.2759	-97.6863	historic	25	Silver Creek	Male	1	0	1	0	0	0	0.0833333
27905	1956	Polk	Nebraska	41.2759	-97.6863	historic	25	Silver Creek	Female	2	0	NA	0	0	0	0.1
27906	1956	Polk	Nebraska	41.2759	-97.6863	historic	25	Silver Creek	Male	3	0	0	0	0	0	0.125
27909	1956	Polk	Nebraska	41.2759	-97.6863	historic	25	Silver Creek	Female	1	0	NA	0	0	0	0.05
27912	1956	Polk	Nebraska	41.2759	-97.6863	historic	25	Silver Creek	Male	1	0	0	0	0	0	0.0416667
27913	1957	Polk	Nebraska	41.2759	-97.6863	historic	25	Silver Creek	Male	0	0	0	0	0	0	0
27914	1957	Polk	Nebraska	41.2759	-97.6863	historic	25	Silver Creek	Male	0	0	0	0	0	0	0
27915	1957	Polk	Nebraska	41.2759	-97.6863	historic	25	Silver Creek	Female	1	0	NA	0	0	0	0.05
27916	1957	Polk	Nebraska	41.2759	-97.6863	historic	25	Silver Creek	Female	0	0	NA	0	0	0	0
27918	1957	Polk	Nebraska	41.2759	-97.6863	historic	25	Silver Creek	Male	2	0	0	0	0	0	0.0833333
27919	1957	Polk	Nebraska	41.2759	-97.6863	historic	25	Silver Creek	Female	0	0	NA	0	0	0	0
27920	1957	Polk	Nebraska	41.2759	-97.6863	historic	25	Silver Creek	Female	0	0	NA	0	0	0	0
27921	1957	Polk	Nebraska	41.2759	-97.6863	historic	25	Silver Creek	Female	0	0	NA	0	0	0	0
27923	1957	Polk	Nebraska	41.2759	-97.6863	historic	25	Silver Creek	Female	0	0	NA	0	0	0	0
27925	1957	Polk	Nebraska	41.2759	-97.6863	historic	25	Silver Creek	Male	0	0	0	0	0	0	0
27926	1957	Polk	Nebraska	41.2759	-97.6863	historic	25	Silver Creek	Female	1	0	NA	0	0	0	0.05
27927	1957	Polk	Nebraska	41.2759	-97.6863	historic	25	Silver Creek	Male	0	0	0	0	0	1	0.0416667
27928	1957	Polk	Nebraska	41.2759	-97.6863	historic	25	Silver Creek	Male	0	0	0	0	0	0	0
27929	1957	Polk	Nebraska	41.2759	-97.6863	historic	25	Silver Creek	Male	0	0	0	0	3	0	0.125
27930	1957	Polk	Nebraska	41.2759	-97.6863	historic	25	Silver Creek	Male	0	0	0	0	0	0	0
56716	2016	Polk	Nebraska	41.3324	-97.5996	contemporary	25	Silver Creek	Female	1	0	NA	0	0	0	0.05
56739	2016	Polk	Nebraska	41.3324	-97.5996	contemporary	25	Silver Creek	Female	0	0	NA	0	0	0	0
27854	1956	Colfax	Nebraska	41.4183	-97.0357	historic	26	Schuyler	Male	0	0	0	0	0	0	0
27855	1956	Colfax	Nebraska	41.4183	-97.0357	historic	26	Schuyler	Male	0	0	0	0	0	0	0
27856	1956	Colfax	Nebraska	41.4183	-97.0357	historic	26	Schuyler	Male	0	0	0	0	0	0	0
27858	1956	Colfax	Nebraska	41.4183	-97.0357	historic	26	Schuyler	Female	0	0	NA	0	0	0	0
27859	1956	Colfax	Nebraska	41.4183	-97.0357	historic	26	Schuyler	Female	0	0	NA	0	0	0	0
27860	1956	Colfax	Nebraska	41.4183	-97.0357	historic	26	Schuyler	Male	0	0	1	0	0	0	0.0416667
27861	1956	Colfax	Nebraska	41.4183	-97.0357	historic	26	Schuyler	Male	0	0	0	0	0	0	0
27862	1956	Colfax	Nebraska	41.4183	-97.0357	historic	26	Schuyler	Male	0	0	0	0	0	0	0
27863	1956	Colfax	Nebraska	41.4183	-97.0357	historic	26	Schuyler	Male	0	0	1	0	0	0	0.0416667
27864	1956	Colfax	Nebraska	41.4183	-97.0357	historic	26	Schuyler	Male	0	0	0	0	0	0	0
27865	1956	Colfax	Nebraska	41.4183	-97.0357	historic	26	Schuyler	Male	0	0	0	0	0	0	0
27866	1956	Colfax	Nebraska	41.4183	-97.0357	historic	26	Schuyler	Female	0	0	NA	0	0	0	0
27867	1956	Colfax	Nebraska	41.4183	-97.0357	historic	26	Schuyler	Male	0	0	0	0	0	1	0.0416667
27868	1956	Colfax	Nebraska	41.4183	-97.0357	historic	26	Schuyler	Male	0	0	0	0	0	0	0
27869	1956	Colfax	Nebraska	41.4183	-97.0357	historic	26	Schuyler	Male	0	0	0	0	0	0	0
27870	1956	Colfax	Nebraska	41.4183	-97.0357	historic	26	Schuyler	Male	0	0	0	0	0	0	0
27871	1956	Colfax	Nebraska	41.4183	-97.0357	historic	26	Schuyler	Female	1	0	NA	0	0	0	0.05
27872	1956	Colfax	Nebraska	41.4183	-97.0357	historic	26	Schuyler	Female	1	0	NA	0	0	0	0.05
27873	1956	Colfax	Nebraska	41.4183	-97.0357	historic	26	Schuyler	Female	0	0	NA	0	0	0	0
27874	1956	Colfax	Nebraska	41.4183	-97.0357	historic	26	Schuyler	Female	0	0	NA	0	0	0	0
27875	1957	Colfax	Nebraska	41.4183	-97.0357	historic	26	Schuyler	Female	0	0	NA	0	0	0	0
27876	1957	Colfax	Nebraska	41.4183	-97.0357	historic	26	Schuyler	Female	1	0	NA	0	0	0	0.05
27877	1957	Colfax	Nebraska	41.4183	-97.0357	historic	26	Schuyler	Female	0	0	NA	0	0	0	0
27878	1957	Colfax	Nebraska	41.4183	-97.0357	historic	26	Schuyler	Male	0	0	0	0	0	0	0
27879	1957	Colfax	Nebraska	41.4183	-97.0357	historic	26	Schuyler	Male	0	0	0	0	0	0	0
27880	1957	Colfax	Nebraska	41.4183	-97.0357	historic	26	Schuyler	Female	0	0	NA	0	0	0	0
27881	1957	Colfax	Nebraska	41.4183	-97.0357	historic	26	Schuyler	Female	0	0	NA	0	0	0	0
27882	1957	Colfax	Nebraska	41.4183	-97.0357	historic	26	Schuyler	Male	0	0	0	0	0	1	0.0416667
27883	1957	Colfax	Nebraska	41.4183	-97.0357	historic	26	Schuyler	Male	1	0	0	0	0	0	0.0416667
27884	1957	Colfax	Nebraska	41.4183	-97.0357	historic	26	Schuyler	Female	0	0	NA	0	0	0	0
27885	1957	Colfax	Nebraska	41.4183	-97.0357	historic	26	Schuyler	Female	0	0	NA	1	0	0	0.05
27886	1957	Colfax	Nebraska	41.4183	-97.0357	historic	26	Schuyler	Female	0	0	NA	0	0	1	0.05
27887	1957	Colfax	Nebraska	41.4183	-97.0357	historic	26	Schuyler	Female	2	0	NA	0	0	0	0.1
27888	1956	Colfax	Nebraska	41.4183	-97.0357	historic	26	Schuyler	Female	1	0	NA	0	0	0	0.05
27889	1956	Colfax	Nebraska	41.4183	-97.0357	historic	26	Schuyler	Female	0	0	NA	3	0	0	0.15
27890	1956	Colfax	Nebraska	41.4183	-97.0357	historic	26	Schuyler	Female	0	0	NA	0	0	0	0
56715	2016	Saunders	Nebraska	41.0334	-96.8203	contemporary	26	Schuyler	Female	0	0	NA	0	0	0	0
56730	2016	Butler	Nebraska	41.4115	-97.0274	contemporary	26	Schuyler	Female	0	0	NA	0	0	0	0
56738	2016	Butler	Nebraska	41.4115	-97.0274	contemporary	26	Schuyler	Male	0	0	0	0	0	0	0
57888	2017	Colfax	Nebraska	41.4059	-97.0831	contemporary	26	Schuyler	Male	0	0	0	0	0	0	0
27853	1957	Washington	Nebraska	41.5203	-96.073	historic	27	Eastern	Male	0	0	0	0	0	0	0
56729	2016	Washington	Nebraska	41.4911	-96.0656	contemporary	27	Eastern	Male	0	0	0	0	0	0	0
1803-25411	2016	Douglas	Nebrasaka	41.2187	-96.3519	contemporary	27	Eastern	Female	0	0	NA	0	0	0	0
1803-25412	2016	Douglas	Nebrasaka	41.2187	-96.3519	contemporary	27	Eastern	Male	0	0	0	0	0	0	0
1803-25413	2016	Douglas	Nebrasaka	41.2187	-96.3519	contemporary	27	Eastern	Male	1	0	0	0	0	0	0.0416667
48696	1996	Onondaga	New York			photos only	28	Allopatric YSFL	Female	0	0	NA	0	0	0	0
51231	2004	Tompkins	New York			photos only	28	Allopatric YSFL	Male	0	0	0	0	0	0	0
55005	2012	Tompkins	New York	42.4381	-76.5095	photos only	28	Allopatric YSFL	Female	0	0	NA	0	0	0	0
57593	2016	Tompkins	New York	42.4441	-76.4388	photos only	28	Allopatric YSFL	Male	0	0	0	0	0	0	0
